# Plastome convergence across heterotrophic plant lineages: genome reduction, extreme AT bias, high substitution rates, and functional persistence in the endoparasitic Mitrastemonaceae

**DOI:** 10.64898/2026.04.27.721060

**Authors:** Maria Emilia Roulet, Leonardo Gatica-Soria, Laura Evangelina Garcia, Runxian Yu, Chenyixin Wang, Renchao Zhou, M. Virginia Sanchez-Puerta

## Abstract

The loss of photosynthesis triggers extreme plastid genome (ptDNA) decay, including complete genome loss. Of the multiple transitions to heterotrophy among angiosperms, the ptDNA status remains poorly defined in lineages such as the endophytic Mitrastemonaceae (Ericales). Adopting a panplastome perspective, we characterized genomic variation across *Mitrastemon yamamotoi* individuals, assembling two complete circular ptDNAs and re-evaluating all available genomic resources for the genus. Our results reveal a highly minimized ptDNA (18–26 kb) with extreme AT content (>77%) and loss of the typical quadripartite architecture. Despite the absence of the stabilizing inverted repeats, the *Mitrastemon* panplastome exhibits remarkable structural stability and collinearity among individuals. The reduced suite of 26 genes, which includes *accD, infA, clpP, ycf1, ycf2*, and the essential tetrapyrrole precursor *trnE*`−UUC, exhibit` elevated substitution rates. Evolutionary rate analyses (dN/dS) demonstrate that the core ribosomal suite remains under strong purifying selection (ω<1), confirming the organelle’s functional status. Furthermore, transcriptomic analysis identified a nearly complete set of nuclear-encoded DNA-RRR genes, with the notable exception of the MUTS2 surveillance system. The convergent loss of these homologs in *Mitrastemon* and another holoparasitic lineage may be linked to the shared structural instability and mutational bias. Our findings demonstrate that despite extreme genome compaction, accelerated substitution rates, and severe AT-bias, the *Mitrastemon* panplastome remains quite stable, providing a definitive genomic framework for understanding plastid evolution within the endoparasitic Mitrastemonaceae.
