## Supplementary Tables for "Plastome convergence across heterotrophic plant lineages: genome reduction, extreme AT bias, high substitution rates, and functional persistence in the endoparasitic Mitrastemonaceae"

### Sheet: TableS1
Table S1. List of species used in phylogenetic, substitution rate, and genome composition analyses.
Group	Family	Species	Accession	Analyses	AT content	Length
Endoparasites / Cucurbitales	Apodanthaceae	Pilostyles aethiopica	NC_029235.1	AT analysis	75.77	11348
		Pilostyles hamiltonii	NC_029236	AT analysis	77.33	15166
Endoparasites / Malvales	Cytinaceae	Cytinus hypocistis	NC_031150	AT analysis	70.11	19400
Endoparasites / Ericales	Mitrastemonaceae	Mitrastemon yamamotoi #1	this study	Phylogenetic tree / dNdS / AT analysis	77.39	25623
		Mitrastemon yamamotoi #2	this study	Phylogenetic tree / AT analysis	77.01	25999
		Mitrastemon yamamotoi #3	NC_080971	Assembly / Phylogenetic tree / dNdS / AT analysis	74.89	18252
		Mitrastemon yamamotoi var. kanehirai	MF372930	Assembly / Phylogenetic tree / dNdS / AT analysis	77.55	25740
Holoparasites / Santalales	Balanophoraceae	Balanophora reflexa	KX784266	AT analysis	88.4	15507
		Balanophora laxiflora	KX784265	AT analysis	87.8	15505
		Balanophora yakushimensis	MT901289	AT analysis	87.3	14624
Holoparasites / Piperales	Hydnoraceae	Hydnora visseri	NC_029358.1	AT analysis	76.3	27233
Holoparasites / Saxifragales	Cynomoriaceae	Cynomorium coccineum	KX270752	AT analysis	70.1	45519
Mycoheterotroph / Dioscoreales	Thismiaceae	Thismia tentaculata	KX171421	AT analysis	73.4	16031
Mycoheterotroph / Ericales	Ericaceae	Monotropa uniflora	NC_035582.1	AT analysis	72	43351
Photosynthetic / Ericales	Lecythidaceae	Barringtonia asiatica	NC_070213.1	Assembly / Phylogenetic tree / dNdS / AT analysis	63.19	158794
	Lecythidaceae	Couratari stellata	MF359936.1	Assembly / Phylogenetic tree / dNdS / AT analysis	63.11	158312
Photosynthetic / Angiosperms	Solanaceae	Solanum tuberosum	PP952511.1	Phylogenetic tree / dNdS / AT analysis	62.13	155562
	Rubiaceae	Coffea canephora	NC_030053.1	Phylogenetic tree / dNdS / AT analysis	62.53	154751
	Amaranthaceae	Beta vulgaris	KR230391.1	Phylogenetic tree / dNdS / AT analysis	63.00	149722
	Rutaceae	Citrus clementina	NC_059803.1	Phylogenetic tree / dNdS / AT analysis	61.58	160702
	Rosaceae	Prunus persica	NC_014697.1	Phylogenetic tree / dNdS / AT analysis	63.24	157790
	Cucurbitaceae	Cucumis melo	NC_048891.1	Phylogenetic tree / dNdS / AT analysis	63.08	156016
	Fabaceae	Glycine max	NC_007942.1	Phylogenetic tree / dNdS / AT analysis	64.63	152218
	Salicaceae	Populus trichocarpa	NC_009143.1	Phylogenetic tree / dNdS / AT analysis	63.32	157033
	Vitaceae	Vitis vinifera	NC_007957.1	Phylogenetic tree / dNdS / AT analysis	62.60	160928
	Nelumbonaceae	Nelumbo nucifera	NC_025339.1	Phylogenetic tree / dNdS / AT analysis	62.03	163329
	Poaceae	Zea mays	PX389913.1	Phylogenetic tree / dNdS / AT analysis	61.56	140450
	Brassicaceae	Arabidopsis thaliana	NC_000932	Phylogenetic tree / dNdS / AT analysis	63.71	154478

### Sheet: TableS2
Table S2. Repeats with >90% sequence identity detected in the Mitrastemon ptDNAs. Repeated sequences were identified using the get_repeats.sh script developed by Gandini et al. (2019).
Start	End	Length	Type Repeat
Mitrastemon yamamotoi #1
1309	1333	24	Short repeat
21816	21840	24	Short repeat
1055	1084	29	Tandem Repeat
2324	2546	222	Tandem Repeat
3477	3549	72	Tandem Repeat
3550	3579	29	Tandem Repeat
4144	4215	71	Tandem Repeat
4151	4251	100	Tandem Repeat
4170	4245	75	Tandem Repeat
4182	4241	59	Tandem Repeat
4182	4250	68	Tandem Repeat
4736	4765	29	Tandem Repeat
5408	5445	37	Tandem Repeat
6281	6313	32	Tandem Repeat
6288	6352	64	Tandem Repeat
6288	6356	68	Tandem Repeat
9094	9127	33	Tandem Repeat
10740	10764	24	Tandem Repeat
10805	10851	46	Tandem Repeat
10901	10935	34	Tandem Repeat
10933	10961	28	Tandem Repeat
15888	15946	58	Tandem Repeat
15893	15946	53	Tandem Repeat
16557	16591	34	Tandem Repeat
17266	17321	55	Tandem Repeat
17437	17462	25	Tandem Repeat
17441	17492	51	Tandem Repeat
17561	17587	26	Tandem Repeat
20025	20079	54	Tandem Repeat
21114	21162	48	Tandem Repeat
21130	21159	29	Tandem Repeat
21275	21341	66	Tandem Repeat
21302	21341	39	Tandem Repeat
21816	21852	36	Tandem Repeat
23084	23132	48	Tandem Repeat
23755	23900	145	Tandem Repeat
24790	24834	44	Tandem Repeat
25565	25602	37	Tandem Repeat
Mitrastemon yamamotoi #2
2215	2280	65	Short repeat
2223	2264	41	Short repeat
2275	2340	65	Short repeat
2298	2339	41	Short repeat
17895	17937	42	Short repeat
19284	19312	28	Short repeat
19745	19775	30	Short repeat
19755	19785	30	Short repeat
19835	19876	41	Short repeat
21326	21354	28	Short repeat
22146	22170	24	Short repeat
25536	25560	24	Short repeat
514	547	33	Tandem Repeat
542	584	42	Tandem Repeat
2216	2340	124	Tandem Repeat
2224	2339	115	Tandem Repeat
3329	3387	58	Tandem Repeat
3976	4009	33	Tandem Repeat
4140	4234	94	Tandem Repeat
4140	4238	98	Tandem Repeat
4149	4203	54	Tandem Repeat
4165	4250	85	Tandem Repeat
4171	4268	97	Tandem Repeat
4183	4265	82	Tandem Repeat
4198	4265	67	Tandem Repeat
4444	4474	30	Tandem Repeat
4741	4784	43	Tandem Repeat
4749	4783	34	Tandem Repeat
4997	5041	44	Tandem Repeat
6956	6998	42	Tandem Repeat
9316	9355	39	Tandem Repeat
9854	9957	103	Tandem Repeat
9876	9958	82	Tandem Repeat
9889	9955	66	Tandem Repeat
10467	10514	47	Tandem Repeat
11079	11143	64	Tandem Repeat
11087	11148	61	Tandem Repeat
12973	13024	51	Tandem Repeat
12973	13026	53	Tandem Repeat
12973	13035	62	Tandem Repeat
15885	15927	42	Tandem Repeat
15971	16020	49	Tandem Repeat
16133	16204	71	Tandem Repeat
17496	17534	38	Tandem Repeat
17609	17753	144	Tandem Repeat
17613	17750	137	Tandem Repeat
17648	17753	105	Tandem Repeat
17686	17760	74	Tandem Repeat
17888	17925	37	Tandem Repeat
21380	21504	124	Tandem Repeat
21398	21471	73	Tandem Repeat
21406	21500	94	Tandem Repeat
21419	21472	53	Tandem Repeat
21436	21496	60	Tandem Repeat
22125	22160	35	Tandem Repeat
23077	23118	41	Tandem Repeat
24003	24031	28	Tandem Repeat
Mitrastemon yamamotoi #3
1053	1082	29	Tandem Repeat
2322	2454	132	Tandem Repeat
2322	2454	132	Tandem Repeat
3385	3458	73	Tandem Repeat
3452	3481	29	Tandem Repeat
4045	4116	71	Tandem Repeat
4071	4146	75	Tandem Repeat
4083	4142	59	Tandem Repeat
4083	4151	68	Tandem Repeat
4637	4666	29	Tandem Repeat
5309	5346	37	Tandem Repeat
6182	6214	32	Tandem Repeat
6189	6253	64	Tandem Repeat
6189	6257	68	Tandem Repeat
8995	9028	33	Tandem Repeat
10636	10660	24	Tandem Repeat
10690	10747	57	Tandem Repeat
10701	10749	48	Tandem Repeat
10819	10847	28	Tandem Repeat
15305	15344	39	Tandem Repeat
15784	15842	58	Tandem Repeat
15789	15842	53	Tandem Repeat
16453	16487	34	Tandem Repeat
18194	18231	37	Tandem Repeat
Mitrastemon yamamotoi var. kanehirai
1331	1355	24	Short repeat
21954	21978	24	Short repeat
2364	2469	105	Tandem Repeat
2364	2469	105	Tandem Repeat
3413	3483	70	Tandem Repeat
3477	3506	29	Tandem Repeat
3698	3746	48	Tandem Repeat
3710	3734	24	Tandem Repeat
4099	4207	108	Tandem Repeat
4099	4210	111	Tandem Repeat
4130	4199	69	Tandem Repeat
4138	4210	72	Tandem Repeat
4158	4211	53	Tandem Repeat
5347	5384	37	Tandem Repeat
6248	6402	154	Tandem Repeat
6248	6402	154	Tandem Repeat
6278	6405	127	Tandem Repeat
6312	6391	79	Tandem Repeat
6313	6405	92	Tandem Repeat
6314	6394	80	Tandem Repeat
6317	6410	93	Tandem Repeat
7205	7246	41	Tandem Repeat
10846	10931	85	Tandem Repeat
10968	11071	103	Tandem Repeat
10970	11070	100	Tandem Repeat
10973	11071	98	Tandem Repeat
10975	11075	100	Tandem Repeat
11026	11075	49	Tandem Repeat
11031	11075	44	Tandem Repeat
13071	13100	29	Tandem Repeat
13071	13101	30	Tandem Repeat
16019	16070	51	Tandem Repeat
17449	17519	70	Tandem Repeat
17563	17618	55	Tandem Repeat
17579	17620	41	Tandem Repeat
17680	17706	26	Tandem Repeat
20162	20216	54	Tandem Repeat
21254	21300	46	Tandem Repeat
21268	21297	29	Tandem Repeat
21413	21474	61	Tandem Repeat
21413	21484	71	Tandem Repeat
21954	21990	36	Tandem Repeat
23890	24006	116	Tandem Repeat
24481	24548	67	Tandem Repeat
24513	24575	62	Tandem Repeat
24685	24739	54	Tandem Repeat

### Sheet: TableS3
Table S3. Features of plastid genes in angiosperm endoparasitic species.
Gene name	Mitrastemonaceae												Cytinaceae			Apodanthaceae
	Mitrastemon yamamotoi #1 PX991927 (this study)			Mitrastemon yamamotoi #2 this study (Roulet et al., 2026)			Mitrastemon yamamotoi #3 NC_080971.1			Mitrastemon yamamotoi var. kanehirai MF372930			Cytinus hypocistis NC_031150.1			Pilostyles aethiopica NC_029235.1			Pilostyles hamiltonii NC_029236			Pilostyles boyacensis (not available) (b)			Apodanthes caseariae (not available) (b)
	Length (bp)	%GC	Stop Codon	Length (bp)	%GC	Stop Codon	Length (bp)	%GC	Stop Codon	Length (bp)	%GC	Stop Codon	Length (bp)	%GC	Stop Codon	Length (bp)	%GC	Stop Codon	Length (bp)	%GC	Stop Codon	Length (bp)	%GC	Stop Codon	Length (bp)	%GC	Stop Codon
accD	1401	25.48	TAA	1164	25.86	TAA	1293	25.44	TAA	1260	25.56	TAA	867	2025-06-28	na	753	31.21	TAA	1173	25.75	TGA	1191	no information	no information	1193	no information	no information
clpP (a)	594 (1455)	20.76	TAA	591 (1465)	20.68	TAG	594 (1455)	31.82	TAA	594 (1463)	20.30	TAA	534	35.4	TAA	na	na	na	na	na	na	na	na	na	na	na	na
infA	243	19.75	TGA	273	22.34	TAA	243	19.75	TGA	243	20.16	TGA	na	na	na	na	na	na	na	na	na	na	na	na	na	na	na
rpl2 (a)	785 (1245)	25.70	TAA	834 (1265)	26.80	TAA	785 (1240)	28.41	TAA	780 (1254)	25.28	TAA	804	34.70	TAA	402 - pseudo	23.63	TAA	240	25.42	GTA	570	no information	no information	na	na	na
rpl14	na	na	na	na	na	na	na	na	na	na	na	na	369	2025-07-28	TAA	na	na	na	na	na	na	na	na	na	na	na	na
rpl16_1	408	27.70	TAA	408	28.92	TAA	408	27.94	TAA	408	27.70	TAA	405	33.83	TAA	na	na	na	na	na	na	na	na	na	na	na	na
rpl20	na	na	na	na	na	na	na	na	na	na	na	na	360	23.33	TAA	na	na	na	na	na	na	na	na	na	na	na	na
rpl22	na	na	na	na	na	na	na	na	na	na	na	na	348	26.44	TAA	na	na	na	na	na	na	na	na	na	na	na	na
rpl32	na	na	na	na	na	na	na	na	na	na	na	na	147 - pseudo	2025-08-23	na	na	na	na	na	na	na	na	na	na	na	na	na
rpl36	114	20.18	TAA	114	17.54	TAA	114	20.18	TAA	114	20.18	TAA	111	2025-02-25	TAA	na	na	na	na	na	na	na	na	na	na	na	na
rps2	663	2025-06-20	TAA	657	23.14	TAA	663	2025-06-20	TAA	663	20.36	TAA	756	2025-06-26	TAA	na	na	na	na	na	na	na	na	na	na	na	na
rps3	675	19.70	TAA	687	19.65	TAA	675	19.70	TAA	672	19.64	TAA	660	23.64	TAA	678	22.57	TGA	681	21.15	TAA	567	no information	no information	587	no information	no information
rps4	543	20.81	TAA	528	21.21	TAA	543	20.81	TAA	555	21.26	TAA	621	2025-09-27	TAA	441	18.37	TAA	489	16.16	TAA	na	na	na	446	no information	no information
rps7	465	2025-01-23	TAA	471	2025-01-23	TAA	465	2025-01-23	TAA	465	23.23	TAA	465	29.25	TAA	na	na	na	na	na	na	na	na	na	na	na	na
rps8	372	18.82	TAA	369	18.97	TAA	372	18.82	TAA	372	18.28	TAA	408	26.72	TAA	na	na	na	na	na	na	na	na	na	na	na	na
rps11	390	24.62	TAA	390	27.18	TAA	390	24.62	TAA	390	24.87	TAA	423	31.91	TAA	na	na	na	na	na	na	na	na	na	na	na	na
rps12 (a)	384	31.25	TAA	378	32.09	TAA	373	31.90	TAA	384	30.99	TAA	404	38.81	TAA	330 - pseudo	26.67	TAG	402	26.87	TAA	438	no information	no information	350	no information	no information
rps14	303	23.76	TAA	303	28.38	TAA	303	23.76	TAA	303	23.76	TAA	303	32.01	TAA	na	na	na	na	na	na	na	na	na	na	na	na
rps18	279	14.70	TAA	300	13.67	TAG	273	2025-02-15	TAA	273	2025-02-15	TAA	270 - pseudo	22.59	TAA	na	na	na	na	na	na	na	na	na	na	na	na
rps19	285	24.91	TAA	285	25.96	TAA	285	24.91	TAA	285	25.96	TAA	285	24.21	TAA	na	na	na	na	na	na	na	na	na	na	na	na
rpoC2	na	na	na	na	na	na	na	na	na	na	na	na	na	na	na	174	17.24	TAG	na	na	na	na	na	na	na	na	na
ycf1	4740	16.33	TAG	4803	16.70	TAA	1521	13.81	TAG	4746	16.48	TAG	na	na	na	na	na	na	na	na	na	na	na	na	na	na	na
ycf2	4923	14.75	TAA	5064	15.96	TAA	896	12.83	TAA	4914	14.84	TAA	na	na	na	na	na	na	na	na	na	na	na	na	na	na	na
rrn4.5	103	2025-07-25	na	101	2025-07-25	na	103	2025-03-22	na	103	2025-04-21	na	98	35.71	na	na	na	na	na	na	na	na	na	na	na	na	na
rrn5	125	28	na	125	28	na	125	2025-08-28	na	126	2025-07-28	na	118	38.98	na	na	na	na	na	na	na	na	na	na	na	na	na
rrn16	1441	44.8	na	1433	44.8	na	1441	44.5	na	1443	44.6	na	1485	49.97	na	1371	32.70	na	1789	30.86	na	1582	no information	no information	1257	no information	no information
rrn23	2811	39.3	na	2819	39.3	na	2812	39.3	na	2834	39.2	na	2872	46.87	na	1901	29.51	na	2160	28.98	na	2747	no information	no information	910	no information	no information
trnC-GCA	77	39	na	74	47.3	na	77	39	na	77	37.7	na	72	51.4	na	na	na	na	na	na	na	na	na	na	na	na	na
trnE-UUC	74	43.2	na	71	43.7	na	74	43.2	na	74	43.2	na	73	52.1	na	na	na	na	na	na	na	na	na	na	na	na	na
trnfM-CAU	74	50	na	74	50	na	74	50	na	74	51.4	na	74	48.6	na	na	na	na	na	na	na	na	na	na	na	na	na
trnI-CAU	74	47.3	na	73	37	na	74	50	na	74	48.6	na	74	46	na	na	na	na	na	na	na	na	na	na	na	na	na
trnQ-UUG	na	na	na	na	na	na	na	na	na	na	na	na	72	59.7	na	na	na	na	na	na	na	na	na	na	na	na	na
trnY-GUA	na	na	na	na	na	na	na	na	na	na	na	na	88	51.1	na	na	na	na	na	na	na	na	na	na	na	na	na
All genes	22364 (23685)	na	na	22382 (23687)	na	na	14976 (16292)	na	na	22226 (23569)	na	na	11748	na	na	6050	no information	na	6934	no information	na	7095	no information	na	4743	no information	no information
Genome length	25623	2025-06-22	na	25999	23	na	18252	2025-01-25	na	24740	2025-04-22	na	19400	2025-09-29	na	11348	no information	na	15167	no information	na	12047	no information	na	13348	no information	no information
(a) Gene lengths excluding (or including) cis-spliced introns. The gene rps12 contains only a trans-spliced intron.
(b) The genbank accession numbers for Pilostyles boyacensis and Apodanthes caseariae are not available. Values were taken from Arias-Agudelo et al., 2019 and Ramírez-Ramírez et al., 2025.

### Sheet: TableS4
Table S4. Summary of plastid substitution rate estimates (dN, dS, and dN/dS [ω]) for 13 protein-coding genes across endoparasitic and photosynthetic angiosperms.
Taxa	root-to-tip dN	root-to-tip dS	w (a)	dN terminal branch	dS terminal branch	Gene name
Mitrastemon yamamotoi 3	0.217754	1.194804	nd	0	0.000005	clpP
Mitrastemon yamamotoi 1	0.217755	1.194801	nd	0.000001	0.000002	clpP
Mitrastemon yamamotoi var. kanehirai	0.217756	1.22094	nd	0.000004	0.041696	clpP
Mitrastemon yamamotoi 2	0.216833	1.405856	nd	0.027502	0.288578	clpP
Mitrastemon Ancestral branch	nd	nd	0.1926006529	0.177	0.919	clpP
Barringtonia (b)	0.014532	0.231048	0.067609	0.00224	0.033135	clpP
Couratari (b)	0.012292	0.197918	0.0001	0	0.000005	clpP
Solanum	0.132748	0.28307	0.782469	0.122501	0.156556	clpP
Coffea	0.01239	0.220309	0.022843	0.002143	0.093795	clpP
Beta	0.012445	0.348951	0.028229	0.007063	0.2502	clpP
Prunus	0.040702	0.193458	0.378	0.032045	0.084774	clpP
Cucumis	0.040969	0.176235	0.478335	0.032312	0.067551	clpP
Glycine	0.040277	0.464036	0.081729	0.031623	0.386926	clpP
Populus	0.081051	0.185272	0.669341	0.072398	0.108163	clpP
Arabidopsis	0.050495	0.257892	0.233845	0.038504	0.164654	clpP
Citrus	0.089866	0.266042	0.450655	0.077875	0.172804	clpP
Vitis	0.071635	0.110871	1.6851	0.068629	0.040727	clpP
Nelumbo	0.011134	0.011691	0.952326	0.011134	0.011691	clpP
Mitrastemon yamamotoi 3	0.286905	2.345873	nd	0.000002	0.015461	rpl16
Mitrastemon yamamotoi 1	0.286903	2.330418	nd	0	0.000006	rpl16
Mitrastemon yamamotoi var. kanehirai	0.284208	2.345929	nd	0.000002	0.01552	rpl16
Mitrastemon yamamotoi 2	0.293776	2.709631	nd	0.047225	0.37926	rpl16
Mitrastemon Ancestral branch	nd	nd	0.10041841	0.216	2.151	rpl16
Barringtonia (b)	0.042969	0.226194	0.263838	0.012283	0.046556	rpl16
Couratari (b)	0.039924	0.20924	0.312074	0.009238	0.029602	rpl16
Solanum	0.049428	0.342743	0.073923	0.015723	0.21269	rpl16
Coffea	0.052741	0.356365	0.084112	0.019036	0.226312	rpl16
Beta	0.0574	0.424445	0.094698	0.032982	0.348289	rpl16
Prunus	0.03689	0.362585	0.045755	0.006305	0.137807	rpl16
Cucumis	0.046664	0.52752	0.05311	0.016079	0.302742	rpl16
Glycine	0.046699	0.764076	0.0403	0.022393	0.555651	rpl16
Populus	0.043939	0.292619	0.121023	0.019641	0.162295	rpl16
Arabidopsis	0.047402	0.822657	0.041945	0.02309	0.550486	rpl16
Citrus	0.05073	0.506479	0.11275	0.026418	0.234308	rpl16
Vitis	0.024309	0.235043	0.0001	0.000015	0.14823	rpl16
Nelumbo	0.012018	0.165702	0.072526	0.012018	0.165702	rpl16
Mitrastemon yamamotoi 3	0.229138	1.801385	nd	0	0.000006	rpl2
Mitrastemon yamamotoi 1	0.229138	1.801385	nd	0	0.000006	rpl2
Mitrastemon yamamotoi var. kanehirai	0.229138	1.806463	nd	0.000002	0.020593	rpl2
Mitrastemon yamamotoi 2	0.258766	1.798199	nd	0.039885	0.197385	rpl2
Mitrastemon Ancestral branch	nd	nd	0.1325301205	0.209	1.577	rpl2
Barringtonia (b)	0.010353	0.023684	2.80083	0.000002	0.000001	rpl2
Couratari (b)	0.012091	0.029491	0.299644	0.00174	0.005808	rpl2
Solanum	0.010344	0.02369	999	0.003489	0.000003	rpl2
Coffea	0.008595	0.065717	0.041401	0.00174	0.04203	rpl2
Beta	0.017437	0.053968	0.34199	0.01234	0.036082	rpl2
Prunus	0.006824	0.054034	0.141885	0.001721	0.012129	rpl2
Cucumis	0.00683	0.065953	0.071814	0.001727	0.024048	rpl2
Glycine	0.01732	0.13865	0.121178	0.012217	0.10082	rpl2
Populus	0.017373	0.090544	0.200792	0.012271	0.061113	rpl2
Arabidopsis	0.022701	0.111761	0.20914	0.0176	0.084155	rpl2
Citrus	0.010378	0.065454	0.139415	0.005277	0.037848	rpl2
Vitis	0.003359	0.053163	0.0001	0.000004	0.035278	rpl2
Nelumbo	0.007175	0.018137	0.395581	0.007175	0.018137	rpl2
Mitrastemon yamamotoi 3	0.338675	1.927303	nd	0.000001	0.000001	rps11
Mitrastemon yamamotoi 1	0.338674	1.927308	nd	0	0.000006	rps11
Mitrastemon yamamotoi var. kanehirai	0.341707	1.960181	nd	0.003033	0.032885	rps11
Mitrastemon yamamotoi 2	0.314416	1.67781	nd	0.020825	0.033586	rps11
Mitrastemon Ancestral branch	nd	nd	0.2007092199	0.283	1.41	rps11
Barringtonia (b)	0.022614	0.348963	0.0001	0.000007	0.06566	rps11
Couratari (b)	0.039476	0.288484	3.25597	0.016869	0.005181	rps11
Solanum	0.023194	0.426287	0.069454	0.016455	0.236925	rps11
Coffea	0.023501	0.342556	0.109419	0.016762	0.153194	rps11
Beta	0.015856	0.345331	0.051008	0.013666	0.267916	rps11
Prunus	0.029404	0.432572	0.084403	0.014779	0.175105	rps11
Cucumis	0.020797	0.46869	0.029222	0.006172	0.211223	rps11
Glycine	0.041354	0.563628	0.071643	0.026736	0.373184	rps11
Populus	0.016214	0.434998	0.038003	0.010582	0.278446	rps11
Arabidopsis	0.030192	0.44334	0.080648	0.020689	0.256529	rps11
Citrus	0.027998	0.467188	0.065966	0.018495	0.280377	rps11
Vitis	0.002201	0.185448	0.0001	0.00001	0.098525	rps11
Nelumbo	0.008157	0.105896	0.077026	0.008157	0.105896	rps11
Mitrastemon yamamotoi 3	0.162423	0.869992	nd	0	0	rps12
Mitrastemon yamamotoi 1	0.162423	0.869992	nd	0	0	rps12
Mitrastemon yamamotoi var. kanehirai	0.158085	0.869988	nd	0.003095	0.000003	rps12
Mitrastemon yamamotoi 2	0.132298	1.058876	nd	0.00676	0.270165	rps12
Mitrastemon Ancestral branch	nd	nd	0.1754874652	0.126	0.718	rps12
Barringtonia (b)	0.011821	0.070292	999	0.011815	0.000012	rps12
Couratari (b)	0.007857	0.070288	999	0.007851	0.000008	rps12
Solanum	0.003956	0.09533	0.15749	0.00395	0.025081	rps12
Coffea	0.00396	0.108327	0.103828	0.003954	0.038078	rps12
Beta	0.000007	0.070531	0.0001	0.000003	0.025435	rps12
Prunus	0.003961	0.082918	0.105601	0.003957	0.037474	rps12
Cucumis	0.00001	0.10917	0.0001	0.000006	0.063726	rps12
Glycine	0.003972	0.222863	0.022363	0.003968	0.177419	rps12
Populus	0.008004	0.070551	0.21285	0.008001	0.037588	rps12
Arabidopsis	0.000016	0.163532	0.0001	0.000013	0.130569	rps12
Citrus	0.008026	0.123526	0.088589	0.008023	0.090563	rps12
Vitis	0.003981	0.082864	0.079711	0.003978	0.049901	rps12
Nelumbo	0.00394	0.017375	0.226788	0.00394	0.017375	rps12
Mitrastemon yamamotoi 3	0.280736	1.972666	nd	0	0	rps14
Mitrastemon yamamotoi 1	0.280736	1.972666	nd	0	0	rps14
Mitrastemon yamamotoi var. kanehirai	0.280736	1.972666	nd	0	0	rps14
Mitrastemon yamamotoi 2	0.316921	2.168932	nd	0.067373	0.196297	rps14
Mitrastemon Ancestral branch	nd	nd	0.1300813008	0.24	1.845	rps14
Barringtonia (b)	0.02382	0.208267	0.134414	0.009653	0.071819	rps14
Couratari (b)	0.018951	0.205235	0.069544	0.004784	0.068787	rps14
Solanum	0.019164	0.19197	0.200809	0.009951	0.049556	rps14
Coffea	0.038797	0.281208	0.213149	0.029584	0.138794	rps14
Beta	0.033771	0.18554	0.243278	0.029245	0.120211	rps14
Prunus	0.018966	0.244516	0.085009	0.009619	0.113154	rps14
Cucumis	0.019079	0.250459	0.081716	0.009732	0.119097	rps14
Glycine	0.03347	0.371371	0.120563	0.028937	0.240014	rps14
Populus	0.014125	0.241808	0.075433	0.009594	0.127191	rps14
Arabidopsis	0.043473	0.303448	0.192141	0.03502	0.182265	rps14
Citrus	0.023879	0.242073	0.127602	0.015426	0.12089	rps14
Vitis	0.024112	0.135262	0.280074	0.019586	0.069933	rps14
Nelumbo	0.015039	0.017428	0.862899	0.015039	0.017428	rps14
Mitrastemon yamamotoi 3	0.540767	7.046709	nd	0	0.000008	rps18
Mitrastemon yamamotoi 1	0.540768	7.046706	nd	0.000001	0.000005	rps18
Mitrastemon yamamotoi var. kanehirai	0.531157	7.046699	nd	0	0.000008	rps18
Mitrastemon yamamotoi 2	0.566164	7.518475	nd	0.089766	0.655942	rps18
Mitrastemon Ancestral branch	nd	nd	0.06746320851	0.463	6.863	rps18
Barringtonia (b)	0.036716	0.058768	0.297649	0.017487	0.058749	rps18
Couratari (b)	0.019231	0.000019	170.263	0.000002	0	rps18
Solanum	0.043246	0.119929	0.151243	0.018134	0.119902	rps18
Coffea	0.025131	0.186032	0.0001	0.000019	0.186005	rps18
Beta	0.049213	0.154102	0.232803	0.035872	0.154089	rps18
Prunus	0.118908	0.335524	0.338732	0.08404	0.248103	rps18
Cucumis	0.042755	0.178791	0.086315	0.007887	0.09137	rps18
Glycine	0.067938	0.402464	0.135926	0.042824	0.315053	rps18
Populus	0.055107	0.285015	0.132409	0.029996	0.226544	rps18
Arabidopsis	0.054271	0.181029	0.30451	0.029157	0.095752	rps18
Citrus	0.061572	0.116904	1.15277	0.036458	0.031627	rps18
Vitis	0.013343	0.028553	0.0001	0.000003	0.02854	rps18
Nelumbo	0.004539	0.057349	0.079143	0.004539	0.057349	rps18
Mitrastemon yamamotoi 3	0.196766	1.349546	nd	0	0	rps19
Mitrastemon yamamotoi 1	0.196766	1.349546	nd	0	0	rps19
Mitrastemon yamamotoi var. kanehirai	0.20713	1.349557	nd	0.019749	0.00002	rps19
Mitrastemon yamamotoi 2	0.1755	1.481704	nd	0.027644	0.180891	rps19
Mitrastemon Ancestral branch	nd	nd	0.1367875648	0.132	0.965	rps19
Barringtonia (b)	0.031319	0.359108	0.458324	0.010518	0.02295	rps19
Couratari (b)	0.025908	0.383923	0.106916	0.005107	0.047765	rps19
Solanum	0.015544	0.414753	0.033322	0.005116	0.153519	rps19
Coffea	0.020956	0.441854	0.058289	0.010528	0.18062	rps19
Beta	0.020955	0.661956	0.039931	0.020941	0.524442	rps19
Prunus	0.000052	0.511754	0.0001	0.000015	0.146228	rps19
Cucumis	0.043741	0.67071	0.143204	0.043704	0.305184	rps19
Glycine	0.015476	0.555412	0.055191	0.015448	0.279895	rps19
Populus	0.026069	0.419704	0.126273	0.026047	0.206272	rps19
Arabidopsis	0.042028	0.763266	0.050103	0.026392	0.526744	rps19
Citrus	0.020532	0.374193	0.035563	0.004896	0.137671	rps19
Vitis	0.037378	0.180669	0.865791	0.037364	0.043155	rps19
Nelumbo	0.010352	0.060656	0.170661	0.010352	0.060656	rps19
Mitrastemon yamamotoi 3	0.312638	1.538134	nd	0	0.000007	rps2
Mitrastemon yamamotoi 1	0.312639	1.538128	nd	0.000001	0.000001	rps2
Mitrastemon yamamotoi var. kanehirai	0.312451	1.557043	nd	0.001754	0.018918	rps2
Mitrastemon yamamotoi 2	0.308465	1.629689	nd	0.044482	0.221472	rps2
Mitrastemon Ancestral branch	nd	nd	0.2043189369	0.246	1.204	rps2
Barringtonia (b)	0.026223	0.264445	0.141925	0.008535	0.060135	rps2
Couratari (b)	0.021913	0.204314	999	0.004225	0.000004	rps2
Solanum	0.030688	0.232796	0.065036	0.006516	0.100193	rps2
Coffea	0.028493	0.261759	0.033454	0.004321	0.129156	rps2
Beta	0.024085	0.390324	0.031735	0.010634	0.335093	rps2
Prunus	0.023881	0.097821	0.241563	0.006082	0.025178	rps2
Cucumis	0.042987	0.243287	0.147606	0.025188	0.170644	rps2
Glycine	0.04316	0.369139	0.091937	0.027259	0.296498	rps2
Populus	0.046877	0.249262	0.17484	0.033425	0.191175	rps2
Arabidopsis	0.043915	0.344355	0.096004	0.025938	0.270173	rps2
Citrus	0.037709	0.297946	0.088183	0.019732	0.223764	rps2
Vitis	0.017649	0.164926	0.032431	0.0042	0.129495	rps2
Nelumbo	0.010044	0.132198	0.075978	0.010044	0.132198	rps2
Mitrastemon yamamotoi 3	0.321436	2.240287	nd	0.003669	0.000004	rps3
Mitrastemon yamamotoi 1	0.317767	2.24029	nd	0	0.000007	rps3
Mitrastemon yamamotoi var. kanehirai	0.325129	2.220845	nd	0.007364	0.000007	rps3
Mitrastemon yamamotoi 2	0.337553	2.169473	nd	0.068234	0.228376	rps3
Mitrastemon Ancestral branch	nd	nd	0.1314067612	0.241	1.834	rps3
Barringtonia (b)	0.044657	0.242805	0.230482	0.00609	0.026422	rps3
Couratari (b)	0.048813	0.274706	0.175673	0.010246	0.058323	rps3
Solanum	0.044852	0.258361	0.100069	0.020198	0.201835	rps3
Coffea	0.055767	0.335601	0.111487	0.031113	0.279075	rps3
Beta	0.050166	0.496448	0.069477	0.033613	0.483803	rps3
Prunus	0.04713	0.272697	0.131298	0.021447	0.163344	rps3
Cucumis	0.049463	0.447134	0.070399	0.02378	0.337781	rps3
Glycine	0.095393	0.430344	0.223227	0.071655	0.320993	rps3
Populus	0.082008	0.489707	0.161518	0.062626	0.387733	rps3
Arabidopsis	0.048888	0.703096	0.039032	0.020919	0.535955	rps3
Citrus	0.057678	0.629809	0.064212	0.029709	0.462668	rps3
Vitis	0.036131	0.205271	0.130599	0.018806	0.144	rps3
Nelumbo	0.008268	0.220234	0.037544	0.008268	0.220234	rps3
Mitrastemon yamamotoi 3	0.258426	1.775505	nd	0.000001	0.000001	rps4
Mitrastemon yamamotoi 1	0.258426	1.775505	nd	0.000001	0.000001	rps4
Mitrastemon yamamotoi var. kanehirai	0.264657	1.734272	nd	0.009502	0.004954	rps4
Mitrastemon yamamotoi 2	0.250037	1.768652	nd	0.051422	0.231697	rps4
Mitrastemon Ancestral branch	nd	nd	0.1415994131	0.193	1.363	rps4
Barringtonia (b)	0.030945	0.19373	0.847463	0.016915	0.019959	rps4
Couratari (b)	0.016801	0.194263	0.135238	0.002771	0.020492	rps4
Solanum	0.017051	0.20642	0.087523	0.005632	0.064355	rps4
Coffea	0.017062	0.26591	0.045566	0.005643	0.123845	rps4
Beta	0.02869	0.219861	0.153847	0.022988	0.149418	rps4
Prunus	0.022591	0.254867	0.100447	0.014102	0.140391	rps4
Cucumis	0.01681	0.233461	0.06993	0.008321	0.118985	rps4
Glycine	0.033368	0.331408	0.114682	0.024879	0.216938	rps4
Populus	0.022534	0.196741	0.146586	0.014046	0.095824	rps4
Arabidopsis	0.035139	0.282238	0.135641	0.021056	0.155232	rps4
Citrus	0.025571	0.256631	0.088628	0.011488	0.129625	rps4
Vitis	0.022828	0.121054	0.395365	0.020008	0.050608	rps4
Nelumbo	0.014533	0.064008	0.227055	0.014533	0.064008	rps4
Mitrastemon yamamotoi 3	0.3274	1.466351	nd	0.000002	0.000001	rps7
Mitrastemon yamamotoi 1	0.3274	1.466351	nd	0.000002	0.000001	rps7
Mitrastemon yamamotoi var. kanehirai	0.325701	1.464142	nd	0.00404	0.024894	rps7
Mitrastemon yamamotoi 2	0.33141	1.324869	nd	0.037971	0.073439	rps7
Mitrastemon Ancestral branch	nd	nd	0.2325581395	0.28	1.204	rps7
Barringtonia (b)	0.016778	0.0473	2.35801	0.000001	0.000001	rps7
Couratari (b)	0.019531	0.047302	999	0.002754	0.000003	rps7
Solanum	0.011166	0.046606	0.118752	0.002787	0.023467	rps7
Coffea	0.011189	0.046608	0.119748	0.00281	0.023469	rps7
Beta	0.011267	0.034829	0.365295	0.008486	0.023229	rps7
Prunus	0.01135	0.035552	0.232259	0.005559	0.023936	rps7
Cucumis	0.008563	0.059615	0.057743	0.002772	0.047999	rps7
Glycine	0.00857	0.098415	0.032025	0.00278	0.0868	rps7
Populus	0.01414	0.035511	0.349443	0.008351	0.023897	rps7
Arabidopsis	0.006837	0.058807	0.0001	0.000005	0.047197	rps7
Citrus	0.018108	0.011621	999	0.011276	0.000011	rps7
Vitis	0.005572	0.011603	999	0.002792	0.000003	rps7
Nelumbo	0.000001	0.012011	0.0001	0.000001	0.012011	rps7
Mitrastemon yamamotoi 3	0.382281	2.776797	nd	0.000001	0.000001	rps8
Mitrastemon yamamotoi 1	0.382281	2.7768	nd	0.000001	0.000004	rps8
Mitrastemon yamamotoi var. kanehirai	0.382278	2.75983	nd	0	0.000007	rps8
Mitrastemon yamamotoi 2	0.377814	2.69196	nd	0.038841	0.068613	rps8
Mitrastemon Ancestral branch	nd	nd	0.1242038217	0.312	2.512	rps8
Barringtonia (b)	0.043643	0.155885	0.196255	0.008703	0.044344	rps8
Couratari (b)	0.046116	0.169484	0.192878	0.011176	0.057943	rps8
Solanum	0.036214	0.274765	0.023153	0.003935	0.169949	rps8
Coffea	0.064813	0.19861	0.346868	0.032534	0.093794	rps8
Beta	0.043962	0.25738	0.16916	0.032366	0.191331	rps8
Prunus	0.063534	0.283691	0.243691	0.032788	0.134546	rps8
Cucumis	0.05596	0.334424	0.136087	0.025214	0.185279	rps8
Glycine	0.079725	0.635142	0.114942	0.058102	0.505489	rps8
Populus	0.069799	0.267237	0.287292	0.048179	0.1677	rps8
Arabidopsis	0.053114	0.501617	0.107631	0.038608	0.358707	rps8
Citrus	0.066554	0.290051	0.35373	0.052048	0.147141	rps8
Vitis	0.018249	0.14109	0.085616	0.007719	0.090156	rps8
Nelumbo	0.022743	0.131651	0.172749	0.022743	0.131651	rps8
(a) Extremely high values of w are likely methodological artifacts.
(b) Photosyntetic Ericales included in the analysis.

### Sheet: TableS5
Table S5. Plastid ribosomal protein subunits identified in the Mitrastemon transcriptome.
Subunit	Genome location in Arabidopsis thaliana	Arabidopsis thaliana gene ID (a)	Protein name	Status in Mitrastemon (b)
Small	Plastid	ATCG00050	RPS16	present *
Small	Plastid	ATCG00160	RPS2	present **
Small	Plastid	ATCG00330	RPS14	present **
Small	Plastid	ATCG00380	RPS4	present **
Small	Plastid	ATCG00650	RPS18	present
Small	Plastid	ATCG00750	RPS11	present
Small	Plastid	ATCG00770	RPS8	present **
Small	Plastid	ATCG00800	RPS3	present **
Small	Plastid	ATCG00820	RPS19	present **
Small	Plastid	ATCG00905	RPS12	present
Small	Plastid	ATCG01120	RPS15	present *
Small	Plastid	ATCG01240	RPS7	present **
Large	Plastid	ATCG00640	RPL33	absent
Large	Plastid	ATCG00660	RPL20	absent
Large	Plastid	ATCG00760	RPL36	present **
Large	Plastid	ATCG00780	RPL14	absent
Large	Plastid	ATCG00790	RPL16	present
Large	Plastid	ATCG00810	RPL22	present *
Large	Plastid	ATCG01020	RPL32	absent
Large	Plastid	ATCG01300	RPL23	absent
Large	Plastid	ATCG01310	RPL2	present **
Small	Nuclear	AT5G30510	RPS1	present
Small	Nuclear	AT3G15190	RPS20	present
Small	Nuclear	AT3G27160	RPS21	present
Small	Nuclear	AT1G64510	RPS6	present
Small	Nuclear	AT1G68590	RPS23	present
Small	Nuclear	AT3G13120	RPS10	present
Small	Nuclear	AT5G14320	RPS13	present
Small	Nuclear	AT1G79850	RPS17	present
Small	Nuclear	AT2G33800	RPS5	present
Small	Nuclear	AT1G74970	RPS9	present
Large	Nuclear	AT3G27830	RPL12	present
Large	Nuclear	AT3G54210	RPL17	present
Large	Nuclear	AT4G17560	RPL19	present
Large	Nuclear	AT1G35680	RPL21	present
Large	Nuclear	AT5G40950	RPL27	present
Large	Nuclear	AT2G33450	RPL28	present
Large	Nuclear	AT1G75350	RPL31	present
Large	Nuclear	AT1G29070	RPL34	present
Large	Nuclear	AT2G24090	RPL35	present
Large	Nuclear	AT3G44890	RPL9	present
Large	Nuclear	AT5G17870	RPL38	present
Large	Nuclear	AT5G13510	RPL10	present
Large	Nuclear	AT1G32990	RPL11	present
Large	Nuclear	AT1G78630	RPL13	present
Large	Nuclear	AT3G25920	RPL15	present
Large	Nuclear	AT1G48350	RPL18	present
Large	Nuclear	AT3G63490	RPL1	present
Large	Nuclear	AT5G54600	RPL24	present
Large	Nuclear	AT5G65220	RPL29	present
Large	Nuclear	AT2G43030	RPL3	present
Large	Nuclear	AT1G07320	RPL4	present
Large	Nuclear	AT4G01310	RPL5	present
Large	Nuclear	AT1G05190	RPL6	present
(a). Genes involved in plastid ribosomes were obtained from Scarpin et al. (2022).
(b). Asterisks indicate subunits that are absent from the plastid genome of Mitrastemon but detected in the transcriptome. Double asterisks indicate subunits present in the plastid genome for which an additional nuclear-encoded copy was also detected in the transcriptome.
